# Ironing out the role of Nrf2 in cardiac iron metabolism during myocardial infarction

**DOI:** 10.1101/2024.09.25.615071

**Authors:** Deepthy Jayakumar, Kishore Kumar S. Narasimhan, Abinayaa Rajkumar, Gokul Prasanth Panchalingam, Navvi Chandrasekar, Varsha C. Ravikumar, Kalaiselvi Periandavan

**Affiliations:** Department of Medical Biochemistry, Dr. ALM Post Graduate Institute for Basic Medical Sciences, University of Madras, Chennai, 600113, Tamil Nadu, India; Department of Psychiatry and Behavioral Sciences, School of Medicine, Texas A&M University College Station, Texas, USA; Department of Pathology, Dr. ALM Post Graduate Institute for Basic Medical Sciences, University of Madras, Chennai, 600113, Tamil Nadu, India

**Keywords:** Ferroportin, Ferritinophagy, Hepcidin, Iron, Myocardial Infarction, Nrf2

## Abstract

**Background and Purpose:** Iron plays a crucial role in maintaining cardiac health. However, existing research has focused on understanding how cardiac cells regulates intercellular iron levels through their own cell-autonomous cardiac hepcidin/ferroportin axis. In Addition, several studies have explored the mechanisms linking cardiac dysfunction with iron imbalance. Recent insights also emphasize the importance of Nrf2, a key transcriptional regulator that not only counteracts iron-mediated oxidative stress, but also governs several genes involved in iron metabolism. Consequently, the Nrf2/hepcidin/ferroportin axis is emerging as a central hub connecting cardiac iron metabolism with redox alterations. However, the precise mechanisms linking these components remain elusive. This study aims to elucidate how disruptions in the Nrf2/hepcidin/ferroportin axis contribute to the altered iron metabolism in Myocardial infarction (MI).

**Experimental Approach:** MI was induced in adult Wistar rats by subcutaneous administration of isoproterenol (ISO; 85 mg/kg body weight) for two days. H9c2 cardiomyoblasts were differentiated into cardiomyocytes using all-trans-retinoic acid (ATRA, 2.5μM for 5-days) and subjected to hypoxic stress using CoCl_2_ (100μM). *In vitro* pharmacological suppression of Nrf2 was performed using brusatol (50nM).

**Key Results:** Morphological examination revealed maladaptive remodeling, and histopathological analysis demonstrated disoriented myofibrils with intense neutrophil infiltration and necrotic impressions in MI-affected animals. Furthermore, elevated levels of labile redox-active iron and inflammatory markers were observed in serum of ISO induced animals. qPCR & Western blot analysis indicated an increase in HIF-1α and hepcidin levels, and downregulation of FTH levels in MI-induced animals, with no significant changes observed in FPN-1. The transcriptional activity of Nrf2 is enhanced in the MI-heart. Moreover, increased levels of NCOA4, beclin-1, and LC3-II/LC3-I, along with decreased p62, suggest enhanced ferritinophagy in MI-induced hearts. Nrf2 was pharmacologically suppressed in differentiated H9c2 cardiomyocytes to explore its potential role in MI pathophysiology. Remarkably, this inhibition rescued CoCl_2_-induced hypoxic stress, as evidenced by the decreased ferritinophagy and apoptotic cell death.

**Conclusion and Implications:** Augmented Nrf2-transcriptional activity disrupts iron metabolism through the hepcidin/ferroportin axis, leading to iron sequestration and promoting ferritinophagy within cardiomyocytes, thereby exacerbating MI.
