## Supplementary material for "Ironing out the role of Nrf2 in cardiac iron metabolism during myocardial infarction": Key resources table

### Sheet: Key Resources Table
KEY RESOURCES TABLE
Resource Type	Specific Reagent or Resource	Source or Reference	Identifiers	Additional Information
Antibodies	Mouse monoclonal anti-β-Actin	Abcam	Cat# ab8227, RRID:AB_2305186
	Rabbit Monoclonal Anti- GSR	Abcam	Cat# ab124995, RRID:AB_10972012
	Rabbit monoclonal anti-Nrf2	Abcam	Cat# ab89443, RRID:AB_2041334
	Rabbit polyclonal anti-Ferritin L	Abcam	Cat# ab109373, RRID:AB_10862715
	Rabbit polyclonal anti-Ferritin H	Abcam	Cat# ab183781, RRID:AB_2940987
	Rabbit Phospho-Akt (Ser473) Antibody	Cell Signaling	Cat# 9271,RRID:AB_329825
	Mouse Monoclonal Anti-Akt Pan	Cell Signaling	Cat# 2920S, RRID:AB_1147620
	Rabbit Monoclonal Anti Beclin-1	Cell Signaling	Cat# 3495S, RRID:AB_1903911
	Rabbit monoclonal anti- Lamin B	Cell Signaling	Cat# 12586, RRID:AB_2650517
	Rabbit Monoclonal Anti- LC-III B	Cell Signaling	Cat# 12741, RRID:AB_2617131
	Rabbit Monoclonal Anti p62	Cell Signaling	Cat# 5114S, RRID:AB_10624872
	Rabbit Monoclonal Anti-NCOA4	Cell Signaling	Cat# 66849, RRID:AB_3064842
	Rabbit monoclonal anti-β-Actin	Cell Signaling	Cat# 4967, RRID:AB_330288
	Rabbit monoclonal anti-Hif-1α	Novus Biologicals	Cat# NB 100-105SS, RRID:AB_535682
	Rabbit monoclonal anti- Hepcidin	Novus Biologicals	Cat # NBP2-66886	This product has been discontinued now.
	Rabbit polyclonal anti-ferroportin	Novus Biologicals	Cat# NBP1-21502, RRID:AB_2302075
	Mouse monoclonal anti-Troponin	R&D Systems, Inc. a Bio-Techne Brand	Cat # MAB18742-SP	No RRID for this antibody.
	Goat monoclonal anti-HMOX-1	Santa Cruz Biotechnology	Cat# sc-136960, RRID:AB_2011613
	Mouse monoclonal anti- CRP	Santa Cruz Biotechnology	Cat# sc-73864, RRID:AB_2085782
	Mouse monoclonal anti-IL-1α	Santa Cruz Biotechnology	Cat# sc-9983, RRID:AB_627789
	Mouse monoclonal anti-IL-6	Santa Cruz Biotechnology	Cat# sc-57315, RRID:AB_2127596
	Mouse monoclonal anti-IL-8	Santa Cruz Biotechnology	Cat# sc-376750, RRID:AB_2891256
	Mouse monoclonal anti-TNF α	Santa Cruz Biotechnology	Cat# sc-133192, RRID:AB_1567355
	Rabbit monoclonal anti-NQO1	Santa Cruz Biotechnology	Cat# sc-32793, RRID:AB_628036
	Peroxidase AffiniPure™ Goat Anti-Rabbit IgG (H+L)	Jackson Immunoresearch Laboratories Inc	Cat# 111-035-003, RRID:AB_2313567
	Peroxidase AffiniPure™ Goat Anti-Mouse IgG (H+L)	Jackson Immunoresearch Laboratories Inc	Cat# 115-035-003, RRID:AB_10015289
	Peroxidase AffiniPure™ Donkey Anti-Goat IgG (H+L)	Jackson Immunoresearch Laboratories Inc	Cat# 705-035-003, RRID:AB_2340390
	Donkey anti-mouse conjugated to AlexaFluor 488	Thermo Fisher Scientific	Cat# A21202, RRID: AB_141607
	Goat anti-rabbit conjugated to AlexaFluor 594	Thermo Fisher Scientific	Cat # A11012, RRID: AB_141359
Chemicals or Drugs	Isoproterenol hydrochloride	Sigma- Aldrich	Cat # I5627
	Cobalt chloride	Sigma- Aldrich	Cat # C8661
	Brusatol	Sigma- Aldrich	Cat # SML1868
	All-Trans-Retinoic acid (ATRA)	Sigma- Aldrich	Cat # R2625
	-(4,5-dimethylthiazol-2-yl)-2,5- diphenyltetrazolium bromide (MTT)	Sigma- Aldrich	Cat # M5655
	Dulbecco’s modified Eagle medium (DMEM) high glucose	Gibco; Thermo Fisher Scientific	Cat # 11995-040
	Fetal Bovine Serum (FBS)	Gibco; Thermo Fisher Scientific	Cat # 10270-106
	Antibiotic-Antimycotic (Pen-Strep)	Gibco; Thermo Fisher Scientific	Cat # 15070063
	Trypsin-EDTA	Gibco; Thermo Fisher Scientific	Cat # 25200-056
Commercial Kits and Genetic reagents	Annexin V -FITC/PI Apoptosis kit	Elab science	Cat # E-CK-A211
	ImmPACT DAB Substrate Kit, Peroxidase	Vector Laboratory	Cat # SK-4105
	RNAiso Plus	Takara	Cat # 9108
	RNeasy Mini Kit	Qiagen	Cat # 74104
	QIAshredder	Qiagen	Cat # 79654
	Proteinase K	Qiagen	Cat # 19131
	iScript cDNA Synthesis Kit	Bio-Rad	Cat # 1708891
	Powerup SYBR Green Master Mix	Applied Biosystem - Thermo Fisher	Cat # 2728219
Organism/Cells used	Albino Wistar Rats (Male &Female)	Animal House Facility, Dr ALM PGIBMS	Inbred
	H9c2 (2-1) BDIX Heart Myoblast cells	National Centre for Cell Science, Pune, India	RRID: CVCL_0286
Software & Algorithms	BioRender	BioRender	RRID: SCR_018361
	PRISM 7.0	GraphPad Software Inc.	RRID: SCR_002798
	CytExpert	Beckman Coulter	RRID: SCR_017217
	ImageJ	NIH	RRID: SCR_003070
	EndNote	ClarivateTM	RRID: SCR_014001
	Paperpal	Researcher.Life	https://paperpal.com/
	Genes	Strand	Sequence	Length
Primer Sequences used in this study	β-actin	Anti-sense	GCCATGTACGTAGCCATC	18	1
		Sense	GAACCGCTCATTGCCGAT	18	2
	Hif1a	Anti-sense	GCGGCGAGAACGAGAAGAAA	20	3
		Sense	AGATGGGAGCTCACGTTGTG	20	4
	Hif2a	Anti-sense	GGCAGTGTCCTGAGACTGTATG	22	5
		Sense	CCGTTTATCCCCGAACTGGA	20	6
	Epo	Anti-sense	GGAACTGTAATCCACGCCAG	20	7
		Sense	GCTGTCTGGGGAAACCCTAT	20	8
	Ftl	Anti-sense	GCATCTCTGGGCGAGTATCT	20	9
		Sense	TACAAAGCTGCCTAGTGGCT	20	10
	Fth	Anti-sense	AGCCCTTTGCAACTTCGTC	19	11
		Sense	AGGTTGATCTGGCGGTTGAT	20	12
	Slc40a1	Anti-sense	CTTTGCTGTTCTTTGCCTTAGTT	23	13
		Sense	ATCCCGCAGAGAATGACTGA	20	14
	Tf	Anti-sense	GAAGCCTGCACTTTCCACAAA	21	15
		Sense	AACACCAAGCAGTAAGACGGAC	22	16
	TfR	Anti-sense	ACTATGGAGCTGTTGGTCCG	20	17
		Sense	GTTGCTAGTACCCAGGACGA	20	18
	Hamp	Anti-sense	GAAGCGAGACACCAACTTCC	19	19
		Sense	TAAATAATGGGGCGGAGGGG	22	20
	Bmp6	Anti-sense	ACCTGGTGGAGTACGACAAG	20	21
		Sense	CCCGGGTGTCCAACAAAAAT	20	22
	Stat3	Anti-sense	ATCGCTGAGGTACAATCCCG	20	23
		Sense	TCTTCGCAGGTTGTGCTGAT	20	24
	Smad1	Anti-sense	TCAATAGAGGAGATGTTCAAGCAGT	25	25
		Sense	GGTGGTAGTTGCAGTTCCGA	20	26
	Smad4	Anti-sense	CTTGGGGCAAGACTGCAAAC	20	27
		Sense	GGTACAGTCAATGCGTCCCA	20	28
	Nfe2l2	Anti-sense	GGTTGCCCACATTCCCAAAC	20	29
		Sense	TCCTGCCAAACTTGCTCCAT	20	30
	Hmox1	Anti-sense	GAGCGAAACAAGCAGAACCC	20	31
		Sense	ACCTCGTGGAGACGCTTTAC	20	32
	Nqo1	Anti-sense	GCGAGCGGGGAAAATACTCT	20	33
		Sense	GCAATTCCCTCCTGCCCTAA	20	34
	Gpx4	Anti-sense	CTGAGCCGCTTATTGAAGCC	20	35
		Sense	TATCGGGCATGCAGATCGAC	20	36
	Atg5	Anti-sense	TCGGTTTGGCTTGGTTGAAG	20	37
		Sense	AAAGCACGTTGGAATCCGTC	20	38
	Atg7	Anti-sense	GACCGCATGAATGAGCCTCC	20	39
		Sense	GCTGTGGTTGCTCAGACGGT	20	40
	Sqstm	Anti-sense	CCTGAAGAATGTGGGGGAGAGC	22	41
		Sense	GAGACTGGAGTTCACCTGTGG	21	42
	Slc7a11	Anti-sense	GTCCCGGCGTATTACCTCTT	20	43
		Sense	CATTTTGTATCTCAGTCCTGGGC	23	44
